# Physical activity interventions for major chronic disease: a matched-pair analysis of Cochrane and non-Cochrane systematic reviews

**DOI:** 10.1101/571901

**Authors:** Claudia Hacke, David Nunan

## Abstract

**Objective:** To assess the degree of concordance between Cochrane and non-Cochrane systematic reviews with meta-analyses of physical activity interventions.

**Study Design and Setting:** We conducted a matched-pair analysis with individual meta-analyses as the unit of analysis, comparing Cochrane reviews of randomised controlled trials of physical activity interventions with non-Cochrane reviews. Meta-analyses were matched based on the intervention, condition, outcome and publication year. Matched pairs were contrasted statistically in terms of differences between effect estimates, their precision, and number of citations using Wilcoxon two-sample test and agreement using Bland-Altman plots.

**Results:** Our search yielded 24 matched meta-analyses. Matched pairs were similar in terms of the number of included studies, sample sizes and publication year but only half (51.7%) of 545 individual clinical trials were included in both the Cochrane and non-Cochrane paired reviews. Effect estimates from non-Cochrane reviews were larger for 15 (62.5%) pairs, smaller for 8 (33.3%) and equal to Cochrane reviews for one (4.2%) pair. On average, effect estimates from non-Cochrane reviews were 0.12 log units (or 13%) higher compared with matched Cochrane reviews (z-score −2.312, P=0.012). We observed discrepancies with regard to the statistical (n=6) and clinical interpretation (n=4) of effect estimates, with non-Cochrane reviews reporting more often a statistically significant result (4/6) and effect sizes favouring intervention of greater than a two-fold (4/4) compared with Cochrane matches. Non-Cochrane reviews were also more frequently cited irrespective of whether the results agree or disagree in their statistical conclusion but this finding did not reach statistical significance at the traditional 0.05 threshold.

**Conclusion:** On average, meta-analyses from non-Cochrane reviews reported higher effect estimates and were more likely to show significant effects favouring the intervention compared with meta-analyses from Cochrane reviews. Though differences were small, they were sufficient to result in important discrepancies in statistical and clinical interpretations between a number of reviews.

**What is new?:** Key findings:

- Findings demonstrate non-Cochrane reviews on average report larger effect estimates and have discrepancies in statistical and clinical interpretation more likely to favour physical activity interventions. Potential sources underpinning discrepant review findings are explored in an accompanying sister paper.

What this adds to what was known?

- The first assessment of systematic differences between paired Cochrane and non-Cochrane meta-analyses examining the role of physical activity interventions for preventing and treating major chronic disease

What is the implication and what should change now?

- Authors should be aware of the need of protocol registration to minimise unnecessary duplication and be mindful of potential discrepant findings depending on the source of review evidence.
