## Appendix 2 for "Physical activity interventions for major chronic disease: a matched-pair analysis of Cochrane and non-Cochrane systematic reviews"

### Sheet: Pairs for analysis
Appendix 2. Review characteristics
Match No.	Authors (Cochrane 1st)	Year	Condition	Intervention	Outcome	ΔYear of Publication	Sample Size	Δ Sample Size	Number of Studies	Δ Number of studies	Found and included in both	Found and included in CR only	Found and included in NCR only	Effect estimate	Effect size	Lower	Upper	Heterogeneity (I²)
1	Coupar F, Pollock A, van Wijck F, Morris J, Langhorne P	2010	Stroke	Bilateral training vs. other upper limb interventions	Functional movement upper limb (arm only)	-2	209	-166	6	0	1	5	5	SMD	-0.20	-0.49	0.09	0.04
	van Delden AE, Peper CE, Beek PJ, Kwakkel G	2012		Bilateral vs. unilateral upper limb training	Function (arm only)		375		6						-0.20	-0.41	0.00	0
2	States RA, Pappas E, Salem Y	2009	Stroke	Overground gait training vs. control	Gait function	-5	269	-100	3	-7	3	0	7	SMD	0.03	-0.21	0.27	0
	Veerbeek JM, van Wegen E, van Peppen R, van der Wees PJ, Hendriks E, Rietberg M, Kwakkel G	2014		Overground walking vs. control	Walking ability		369		10						0.23	0.01	0.44	0
3	Markes M, Brockow T, Resch KL	2006	Breast Cancer	Exercise vs. control	Fatigue	-4	317	-357	6	-2	3	3	5	SMD	0.12	-0.13	0.37	0.14
	Velthuis MJ, Agasi-Idenburg SC, Aufdemkampe G, Wittink HM	2010		Exercise vs. control	Fatigue		674		8						0.29	0.06	0.52	0.442
4	Forbes D, Thiessen EJ, Blake CM, Forbes SC, Forbes S	2015	Dementia	Physical activity vs. usual care	Depression	0	341	-126	5	-2	4	1	3	SMD	0.14	-0.07	0.36	0
	Barreto Pde S, Demougeot L, Pillard F, Lapeyre-Mestre M, Rolland Y	2015		Physical activity vs. usual care	Depression		467		7						0.31	0.04	0.57	0.468
5	Saunders DH, Sanderson M, Brazzelli M, Greig CA, Mead GE	2013	Stroke	Mixed training vs. control	Diasbility	-1	113	-66	2	-11	2	0	11	SMD	0.22	-0.15	0.59	0
	Veerbeek JM, van Wegen E, van Peppen R, van der Wees PJ, Hendriks E, Rietberg M, Kwakkel G	2014		Mixed training vs. control	Extended ADL		179		13						0.17	-0.12	0.46	0.15
6	Cramp F, Byron-Daniel J	2012	Cancer	Exercise vs. no exercise control	Fatigue during anti-cancer treatment	0	1456	-1779	18	-27	17	1	28	SMD	0.23	0.12	0.33	0
	Puetz TW, Herring MP	2012		Exercise vs. no exercise control	Fatigue during anti-cancer treatment		3235		45						0.32	0.21	0.43	0.484
7	Mehrholz J, Kugler J, Pohl M	2014	Stroke	Treadmill training with body weight support vs. other interventions	Walking speed	0	1163	305	19	-3	13	6	9	SMD	0.24	0.04	0.44	0.52
	Veerbeek JM, van Wegen E, van Peppen R, van der Wees PJ, Hendriks E, Rietberg M, Kwakkel G	2014		Treadmill training with body weight support vs. other interventions	Walking speed		858		22						0.47	0.11	0.83	0.82
8	Corbetta D, Sirtori V, Castellini G, Moja L, Gatti R	2015	Stroke	CIMT (overall) vs. control	Disability	0	344	11	11	2	6	5	3	SMD	0.24	-0.05	0.52	0.37
	Kwakkel G1 Veerbeek JM2 van Wegen EE, Wolf SL	2015		CIMT (overall) vs. control	Basic ADL		333		9						0.36	0.14	0.57	0
9	Fransen M, McConnell S, Hernandez-Molina G, Reichenbach S	2014	Hip Osteoarthritis	Land-based exercise vs. control	Pain immediate post-treatment	-2	549	-64	9	3	4	5	2	SMD	0.38	0.20	0.55	0
	Sampath KK, Mani R, Miyamori T, Tumilty S	2016		Exercise therapy vs. control	Pain immediate post-treatment		613		6						0.27	0.04	0.50	0.48
10	Fransen M, McConnell S, Harmer AR, Van der Esch M, Simic M, Bennell KL	2015	Knee Osteoarthritis	Land-based exercise vs. no exercise	Pain	1	3537	-491	44	-3	28	16	19	SMD	0.49	0.39	0.59	0.47
	Juhl C, Christensen R, Roos EM, Zhang W, Lund H	2014		Exercise vs. no exercise	Pain		4028		47						0.50	0.39	0.62	0.62
11	Fokkenrood HJ, Bendermacher BL, Lauret GJ, Willigendael EM, Prins MH, Teijink JA.	2013	Intermittent Claudication	Supervised vs. non-supervised exercise	Maximal treadmill walking distance or time	-1	234	69	5	-4	5	0	4	SMD	0.52	0.24	0.81	0.27
	Gommans LN, Saarloos R, Scheltinga MR, Houterman S, de Bie RA, Fokkenrood HJ, Teijink JA	2014		Supervised vs. non-supervised exercise	Maximal treadmill walking distance or time		165		9						0.90	0.67	1.13	<15%
12	Cooney GM, Dwan K, Greig CA, Lawlor DA, Rimer J, Waugh FR, McMurdo M, Mead GE	2013	Depression	Exercise vs. control	Depression symptoms post-treatment	-1	1353	632	35	22	10	25	3	SMD	0.62	0.42	0.81	0.63
	Josefsson T, Lindwall M, Archer T	2014		Exercise vs. control	Depression symptoms post-treatment		721		13						0.77	0.41	1.14	0.775
13	Mehrholz J, Kugler J, Pohl M	2011	Stroke	Water-based exercise vs. no water-based exercise	Postural control	-3	38	6	2	-1	2	0	1	SMD	0.63	-0.62	1.88	0.69
	Veerbeek JM, van Wegen E, van Peppen R, van der Wees PJ, Hendriks E, Rietberg M, Kwakkel G	2014		Water-based exercise vs. no water-based exercise	Balance		32		3						0.60	-0.62	1.82	0.67
14	Pollock A, Gray C, Culham E, Durward BR, Langhorne P	2014	Stroke	Sit-to-stand-training vs. control	Ability to sit-to-stand independently	0	48	-2	1	-4	1	0	4	SMD	0.87	0.20	1.55	NA (1 study only)
	Veerbeek JM, van Wegen E, van Peppen R, van der Wees PJ, Hendriks E, Rietberg M, Kwakkel G	2014		Sit-to-stand-training vs. control	Sit-to-stand		50		5						0.41	-0.14	0.95	0
15	Mishra SI, Scherer RW, Geigle PM, Berlanstein DR, Topaloglu O, Gotay CC, Snyder C	2012	Cancer	Exercise vs. control	HADS anxiety change score	0	159	-10	2	0	2	0	0	MD	0.50	-1.66	2.66	0.69
	Fong DY, Ho JW, Hui BP, Lee AM, Macfarlane DJ, Leung SS, Cerin E, Chan WY, Leung IP, Lam SH, Taylor AJ, Cheng KK	2012		Exercise vs. control	HADS anxiety		169		2						0.70	-2.1	3.40	0.78
16	Zainuldin R, Mackey MG, Alison JA	2011	COPD	Interval training vs. continous training	Peak work rate (watts)	1	367	30	8	0	7	1	1	MD	0.55	-1.74	2.84	0
	Beauchamp MK, Nonoyama M, Goldstein RS, Hill K, Dolmage TE, Mathur S, Brooks D	2010		Interval training vs. continouos training	Peak power (watts)		337		8						1.00	-1.00	3.00	not reported
17	Thomas DE, Elliott EJ, Naughton GA	2006	Diabetes Type 2	Exercise vs. no exercise	Glycated haemoglobin	3	361	111	13	7	4	9	2	MD	0.62	0.33	0.91	0
	Boulé NG, Kenny GP, Haddad E, Wells GA, Sigal RJ	2003		Exercise vs. control	Glycated haemoglobin		250		6						0.71	0.32	1.10	not reported
18	Shaw K, Gennat H, O'Rourke P, Del Mar C	2006	Obesity	Exercise+diet vs. diet alone	Weight change (kg)	1	1079	814	15	9	0	15	6	MD	0.65	0.33	0.97	0.41
	Curioni CC, Lourenço PM	2005		Exercise+diet vs. diet alone	Weight change (kg)		265		6						1.39	-0.09	2.86	0
19	English C, Hillier SL	2010	Stroke	Circuit class therapy vs. other	6 Minute walking test	1	157	-84	4	-1	3	1	2	MD	76.57	38.44	114.80	0
	Wevers L, van de Port I, Vermue M, Mead G, Kwakkel G	2009		Task-oriented circuit class training vs. other	6 Minute walking test		241		5						55.45	24.42	86.48	0
20	Lane R, Ellis B, Watson L, Leng GC	2014	Intermittent Claudication	Exercise vs. placebo or usual care	Pain-free walking distance	-1	371	-745	8	-10	2	6	16	MD	82.29	71.86	92.72	0.48
	Parmenter BJ, Dieberg G, Smart NA	2015		Exercise training vs. usual medical care	Initial claudication distance		1116		18						68.80	54.35	83.21	0.67
21	Taylor RS, Dalal H, Jolly K, Moxham T, Zawada A	2015	Cardiac Rehabilitation	Home-based programmes vs. centre-based cardiac rehabilitation	Mortality	5	1166	-382	7	1	3	4	3	RR/HR	0.79	0.43	1.47	0
	Clark AM, Haykowsky M, Kryworuchko J, MacClure T, Scott J, DesMeules M, Luo W, Liang Y, McAlister FA	2010		Home-based programmes vs. centre-based cardiac rehabilitation	All-cause mortality		1548		6						0.92	0.62	1.36	0
22	Han S, Middleton P, Crowther CA	2012	Gestational Diabetes	Any exercise intervention vs. routine care	Gestational diabetes mellitus	1	826	588	3	0	0	3	3	RR/HR	0.90	0.54	1.51	0
	Oostdam N, van Poppel MN, Wouters MG, van Mechelen W	2011		Exercise vs. usual care	Gestational diabetes mellitus		238		3						1.38	0.81	2.32	0
23	Taylor RS, Sagar VA, Davies EJ, Briscoe S, Coats AJ, Dalal H, Lough F, Rees K, Singh S.	2014	Heart Failure	Exercise vs. control	All-cause mortality up to 12 month	-1	1871	-460	25	3	16	9	6	RR/HR	1.07	0.78	1.44	0
	Lewinter C, Doherty P, Gale CP, Crouch S, Stirk L, Lewin RJ, LeWinter MM, Ades PA, Køber L, Bland JM	2015		Exercise vs. control	All-cause mortality up to 12 month		2331		22						1.03	0.69	1.51	not reported
24	Orozco LJ, Buchleitner AM, Gimenez-Perez G, Roqué i Figuls M, Richter B, Mauricio D	2008	Diabetes Type 2	Exercise+diet vs. standard recommendations	Incidence diabetes type 2	1	4228	-1193	8	1	5	3	2	RR/HR	1.58	1.26	2.04	0.55
	Gillies CL, Abrams KR, Lambert pc, Cooper NJ	2007		Exercise+diet vs. standard advice	Incidence diabetes type 2		5421		7						2.04	1.69	2.50	not reported
